# Mutations in coral soma and sperm imply lifelong stem cell renewal and cell lineage selection

**DOI:** 10.1101/2021.07.20.453148

**Authors:** Elora H. López-Nandam, Rebecca Albright, Erik A. Hanson, Elizabeth A. Sheets, Stephen R. Palumbi

**Affiliations:** Biology Department, Hopkins Marine Station of Stanford University, Pacific Grove, California 93950 USA; Institute for Biodiversity and Sustainability Science, California Academy of Sciences, San Francisco, California, 94118, USA

## Abstract

In many animals, the germline differentiates early in embryogenesis, so only mutations that accumulate in germ cells are inherited by offspring^1^. Exceptions to this developmental process may indicate that other mechanisms have evolved to limit the effects of deleterious mutation accumulation^2^. Stony corals are animals that can live for hundreds of years^3^ and have long been thought to produce gametes from somatic tissue^4^. To clarify conflicting evidence about germline-soma distinction in corals, we sequenced high coverage, full genomes with technical replicates for parent coral branches and their sperm pools. We identified post-embryonic single nucleotide variants (SNVs) unique to each parent branch, then checked if each SNV was shared by the respective sperm pool: 26% of post-embryonic SNVs were shared by the sperm but 74% were not. We also identified germline SNVs, those that were present in the sperm but not in the parent. These data suggest that self-renewing stem cells in corals differentiate into germ and soma throughout the adult life of the colony, with SNV rates and patterns differing markedly in stem, soma, and germ lineages. In addition to informing the important place in the evolutionary spectrum from non-Weismannian to Weismmanian animals that corals occupy, these insights inform how corals may generate adaptive diversity necessary in the face of global climate change.
