## Supplementary Table 3 for "Mutations in coral soma and sperm imply lifelong stem cell renewal and cell lineage selection"

### Sheet: Sheet1
Number of gene models	27110
Minimum gene length	36
Maximum gene length	234843
Average gene length	6491.2
Number of exons	173851
Average number of exons per gene model	6.4
Average exon length	193.6
Number of transcripts	27110
Average number of transcripts per gene model	1
Number of gene models less than 200bp length	103
	Buscos	Eukaryota	Metazoan
Eukaryota_odb10:	Complete	0.69	0.713
C:69.0%[S:68.6%,D:0.4%],F:20.8%,M:10.2%,n:255	Fragmented	0.208	0.136
176 Complete BUSCOs (C)	Missing	0.102	0.151
175 Complete and single-copy BUSCOs (S)
1 Complete and duplicated BUSCOs (D)
53 Fragmented BUSCOs (F)
26 Missing BUSCOs (M)
255 Total BUSCO groups searched
Metazoa_odb10:
C:71.3%[S:70.9%,D:0.4%],F:13.6%,M:15.1%,n:954
680 Complete BUSCOs (C)
676 Complete and single-copy BUSCOs (S)
4 Complete and duplicated BUSCOs (D)
130 Fragmented BUSCOs (F)
144 Missing BUSCOs (M)
954 Total BUSCO groups searched
