## Supplementary Table 1 for "Mutations in coral soma and sperm imply lifelong stem cell renewal and cell lineage selection"

Sample name	Colony name	Parent or sperm pool	Number of reads unmapped	Number of reads mapped	% of reads mapped	Depth of coverage	Number of bp in denominator	Number of GoH SNVs shared by parent and sperm	Number of LoH SNVs shared by parent and sperm	Number of GoH SNVs in parent only	Number of LoH SNVs in parent only	Number of GoH SNVS in single sperm pool only	Number of LoH SNVS in single sperm pool only	Number of GoH SNVS all sperm pools	Number of LoH SNVS all sperm pools
CAP10-1	65	Parent	83103928	89311448	51.80016427	17.51	80000332	N/A	N/A	N/A	N/A
CAP10-2	65	Parent	114119531	110314718	49.15235464	21.06	80000332
CAP11-1	65	Parent	54732809	96449928	63.79691882	24.34	80000332	63	14	52	136
CAP11-2	65	Parent	101794877	166547648	62.06532043	41.09	80000332
CAP12-1	56	Parent	125402470	180490363	59.00444323	42.92	118914992	N/A	N/A	N/A	N/A
CAP12-2	56	Parent	118577324	171663268	59.14516189	41.12	118914992
CAP22-1	60	Parent	71718103	120783594	62.74417103	29.53	118873132	24	17	66	160
CAP22-2	60	Parent	133093919	207257376	60.89513366	48.87	118873132
CAP23-1	60	Parent	149090365	217478979	59.32819603	50.13	118873132	34	9	19	88
CAP23-2	60	Parent	145049050	216357183	59.86537122	50.47	118873132
CAP26-1	60	Parent	184436188	246391688	57.1902845	56.24	118873132	34	11	61	112
CAP26-2	60	Parent	106346910	160844307	60.19820143	38.1	118873132
CAP6-1	56	Parent	123222190	176617235	58.90394	42.37	118914992	67	17	47	192
CAP6-2	56	Parent	157148190	216005223	57.88643906	51.1	118914992
CAP8-1	56	Parent	174674000	258825644	59.70607994	61.04	118914992	35	22	61	243
CAP8-2	56	Parent	62959071	114535405	64.52899695	28.4	118914992
CAP9-1	65	Parent	183308237	246260723	57.32740164	57.21	80000332	57	14	24	66
CAP9-2	65	Parent	79017132	120604778	60.41660357	29.66	80000332
CAS11-1	65	Sperm pool	238683542	393788919	62.2618285	101.91	80000332					20	20	5	18
CAS11-2	65	Sperm pool	109967814	209209623	65.54649507	55.13	80000332
CAS22-1	60	Sperm pool	110403534	195080862	63.85951772	52.19	118873132					41	29	5	0
CAS22-2	60	Sperm pool	133078568	256594963	65.84870221	68.65	118873132
CAS23-1	60	Sperm pool	46109526	86815005	65.31149995	23.03	118873132					47	44
CAS23-2	60	Sperm pool	152207690	267101684	63.70038462	68.68	118873132
CAS26-1	60	Sperm pool	49254398	91774633	65.07499367	24.59	118873132					26	43
CAS26-2	60	Sperm pool	138493596	257303214	65.00891556	67.67	118873132
CAS6-1	56	Sperm pool	168427494	276266470	62.12507755	70.81	118914992					64	65	9	7
CAS6-2	56	Sperm pool	81000444	159053496	66.25739865	41.97	118914992
CAS8-1	56	Sperm pool	161340057	285448376	63.888936	74.32	118914992					65	51
CAS8-2	56	Sperm pool	147843095	284804074	65.82825323	74.45	118914992
CAS9-1	65	Sperm pool	299990328	475528369	61.31746028	119.22	80000332					28	24
CAS9-2	65	Sperm pool	143831738	269288517	65.18405083	69.5	80000332
